# ProMPt: A modular preclinical platform for functional modelling of prostate cancer heterogeneity and therapeutic vulnerabilities

**DOI:** 10.1101/2025.11.16.688689

**Authors:** Nicole Pandell, Jacob Househam, Matteo Tartagni, Archana Thankamony, Florian Gabel, Roberto Rota, Elizabeth Flittner, Bora Gurel, Ines Figueiredo, George Seed, Antje J. Neeb, Mary Chol, Wei Yuan, John G. Clohessy, Christopher J. Tape, Adam Sharp, Johann S. de Bono, Marco Bezzi

## Abstract

Prostate cancer progression is driven by heterogenous genetic, phenotypic, and microenvironmental programs that remain challenging to model experimentally. Existing systems such as genetically engineered mouse models, xenografts, and patient-derived organoids have each advanced mechanistic insight but are limited by genetic scope, scalability, or lack of immune context. To overcome these constraints we developed ProMPt, a genetically-defined syngeneic mouse modelling platform that captures combinations of the most recurrent clinical prostate cancer genomic alterations to enable scalable *in vitro* and *in vivo* interrogation of prostate cancer evolution. Tumours derived from ProMPt organoids recapitulate the histologic and molecular diversity of human disease. Cross - species transcriptomic integration and multivariate single-cell analysis under defined culture permutations revealed conserved phenoscapes, highlighting a central role for *MYC* in disease progression and therapy resistance. Guided by these insights, preclinical intervention studies demonstrated that combined MAPK inhibition and blockade of protein translation synergistically suppressed tumour growth in castration-resistant models. This combination not only suppressed proliferation but also remodelled the tumour immune landscape, underscoring its dual epithelial and microenvironmental effects. Together, these findings establish ProMPt as a versatile framework for linking genotype, lineage plasticity, and therapeutic vulnerability in prostate cancer.
