## Supplementary Table 1 for "ProMPt: A modular preclinical platform for functional modelling of prostate cancer heterogeneity and therapeutic vulnerabilities"

### Sheet: Sheet1
Table S1 Pathology characterization of ProMPt tumours. Related to Figure 3 and S3
Genetic	Condition	Generation	Induction.Method	Histopathology	has_adenocarcinoma	has_sarcoma	has_squamous_cell_carcinoma	has_osteosarcoma	has_chondrosarcoma	gleason_primary	gleason_secondary	gleason_total	differentiation_level	has_necrosis	is_highly_cellular
Pten-P53	Intact	Gen.1	Subcut. Injection	Squamous cell carcinoma, well differentiated	No	No	Yes	No	No	NA	NA	NA	Well	No	No
Pten P53	Intact	Gen.1	Subcut. Injection	Adenocarcinoma admixed with SSC	Yes	No	Yes	No	No
Pten-P53	Intact	Gen.2	Allograft	Sarcoma, highly cellular	No	Yes	No	No	No	NA	NA	NA	Not specified	No	Yes
Pten P53	Intact	Gen.2	Allograft	Squameous cell carcinoma	No	No	Yes	No	No	NA	NA	NA	Not specified	No	No
Pten P53	Intact	Gen.2	Allograft	Squameous cell carcinoma	No	No	Yes	No	No	NA	NA	NA	Not specified	No	No
Pten-P53	Castrated	Gen.2	Allograft	Sarcoma, highly cellular	No	Yes	No	No	No	NA	NA	NA	Not specified	No	Yes
Pten-MYC	Intact	Gen.1	Subcut. Injection	Adenocarcinoma	Yes	No	No	No	No	4	4	8	Not specified	No	No
Pten-MYC	Intact	Gen.1	Subcut. Injection	Adenocarcinoma, admixed well and poorly differentiated, with foci of squamous differentiation	Yes	No	Yes	No	No	4	3	7	Mixed	No	No
Pten-MYC	Intact	Gen.1	Subcut. Injection	Adenocarcinoma, poorly differentiated, admixed with sarcoma, with foci of osteosarcoma	Yes	Yes	No	Yes	No	5	4	9	Poorly	No	No
Pten-MYC	Intact	Gen.2	Allograft	Osteosarcoma	No	Yes	No	Yes	No	NA	NA	NA	Not specified	No	No
Pten-MYC	Intact	Gen.2	Allograft	Osteosarcoma, admixed with poorly differentiated carcinoma	No	Yes	No	Yes	No	NA	NA	NA	Poorly	No	No
Pten-MYC	Intact	Gen.2	Allograft	Osteosarcoma	No	Yes	No	Yes	No	NA	NA	NA	Not specified	No	No
Pten-MYC	Castrated	Gen.2	Allograft	Sarcoma with focal osteosarcomatoid foci, admixed with poorly differentiated carcinoma	No	Yes	No	Yes	No	NA	NA	NA	Poorly	No	No
Pten-MYC	Castrated	Gen.2	Allograft	Adenocarcinoma, poorly differentiated	Yes	No	No	No	No	5	4	9	Poorly	No	No
Pten-MYC	Castrated	Gen.2	Allograft	Sarcoma, admixed with poorly differentiated carcinoma	No	Yes	No	No	No	NA	NA	NA	Poorly	No	No
P53-MYC	Intact	Gen.1	Subq Injection	Sarcoma, highly cellular	No	Yes	No	No	No	NA	NA	NA	Not specified	No	Yes
P53-MYC	Intact	Gen.2	Allograft	Sarcoma, highly cellular	No	Yes	No	No	No	NA	NA	NA	Not specified	Yes	Yes
P53-MYC	Intact	Gen.2	Allograft	Sarcoma, highly cellular	No	Yes	No	No	No	NA	NA	NA	Not specified	No	Yes
P53-MYC	Intact	Gen.2	Allograft	Sarcoma, highly cellular	No	Yes	No	No	No	NA	NA	NA	Not specified	Yes	Yes
P53-MYC	Castrated	Gen.2	Allograft	Sarcoma, highly cellular	No	Yes	No	No	No	NA	NA	NA	Not specified	Yes	Yes
P53-MYC	Castrated	Gen.2	Allograft	Sarcoma, highly cellular	No	Yes	No	No	No	NA	NA	NA	Not specified	Yes	Yes
P53-MYC	Castrated	Gen.2	Allograft	Sarcoma, highly cellular	No	Yes	No	No	No	NA	NA	NA	Not specified	No	Yes
Pten-P53-ERG	Intact	Gen.1	Subcut. Injection	Sarcoma with minimal admixed adenocarcinoma foci, central necrosis	Yes	Yes	No	No	No	4	3	7	Not specified	Yes	No
Pten-P53-ERG	Intact	Gen.1	Subcut. Injection	Sarcoma with occasional admixed adenocarcinoma foci	Yes	Yes	No	No	No	3	4	7	Not specified	No	No
Pten-P53-ERG	Castrated	Gen.1	Subcut. Injection	Sarcoma, central necrosis	No	Yes	No	No	No	NA	NA	NA	Not specified	Yes	No
Pten-P53-ERG	Intact	Gen.2	Allograft	Sarcoma, central necrosis	No	Yes	No	No	No	NA	NA	NA	Not specified	Yes	No
Pten-P53-ERG	Intact	Gen.2	Allograft	Sarcoma, central necrosis	No	Yes	No	No	No	NA	NA	NA	Not specified	Yes	No
Pten-P53-ERG	Intact	Gen.2	Allograft	Sarcoma, central necrosis	No	Yes	No	No	No	NA	NA	NA	Not specified	Yes	No
Pten-P53-ERG	Castrated	Gen.2	Allograft	Sarcoma	No	Yes	No	No	No	NA	NA	NA	Not specified	No	No
Pten-P53-ERG	Castrated	Gen.2	Allograft	Sarcoma, central necrosis	No	Yes	No	No	No	NA	NA	NA	Not specified	Yes	No
Pten-P53-ERG	Castrated	Gen.2	Allograft	Sarcoma, central necrosis	No	Yes	No	No	No	NA	NA	NA	Not specified	Yes	No
Pten-P53-MYC	intact	Gen.1	Subcut. Injection	Adenocarcinoma, poorly differentiated, with foci of squamous differentiation	Yes	No	Yes	No	No	5	4	9	Poorly	No	No
Pten-P53-MYC	Intact	Gen.1	Subcut. Injection	Adenocarcinoma, admixed well and poorly differentiated	Yes	No	No	No	No	4	3	7	Mixed	No	No
Pten-P53-MYC	Intact	Gen.1	Subcut. Injection	Adenocarcinoma, admixed well and poorly differentiated, with foci of squamous differentiation	Yes	No	Yes	No	No	4	3	7	Mixed	No	No
Pten-P53-MYC	Intact	Gen.1	Subcut. Injection	Adenocarcinoma, admixed well and poorly differentiated, with foci of squamous differentiation	Yes	No	Yes	No	No	4	3	7	Mixed	No	No
Pten-P53-MYC	Castrated	Gen.1	Subcut. Injection	Adenocarcinoma, admixed well and poorly differentiated, with foci of squamous differentiation	Yes	No	Yes	No	No	3	4	7	Mixed	No	No
Pten-P53-MYC	Castrated	Gen.1	Subcut. Injection	Adenocarcinoma, admixed well and poorly differentiated, with foci of squamous differentiation	Yes	No	Yes	No	No	4	3	7	Mixed	No	No
Pten-P53-MYC	Castrated	Gen.1	Subcut. Injection	Adenocarcinoma, admixed well and poorly differentiated, with foci of squamous differentiation	Yes	No	Yes	No	No	4	3	7	Mixed	No	No
Pten-P53-MYC	Castrated	Gen.1	Subcut. Injection	Adenocarcinoma, admixed well and poorly differentiated, with foci of squamous differentiation	Yes	No	Yes	No	No	4	3	7	Mixed	No	No
Pten-P53-MYC	Intact	Gen.2	Allograft	Squamous cell carcinoma, admixed with sarcoma and adenocarcinoma, well and poorly differentiated	Yes	Yes	Yes	No	No	4	3	7	Mixed	No	No
Pten-P53-MYC	Intact	Gen.2	Allograft	Squamous cell carcinoma, admixed with sarcoma and adenocarcinoma, well and poorly differentiated	Yes	Yes	Yes	No	No	4	3	7	Mixed	No	No
Pten-P53-MYC	Intact	Gen.2	Allograft	Squamous cell carcinoma, admixed with sarcoma and adenocarcinoma, well and poorly differentiated	Yes	Yes	Yes	No	No	4	3	7	Mixed	No	No
Pten-P53-MYC	Castrated	Gen.2	Allograft	Squamous cell carcinoma, admixed with osteosarcoma and adenocarcinoma, poorly differentiated	Yes	Yes	Yes	Yes	No	4	4	8	Poorly	No	No
Pten-P53-MYC	Castrated	Gen.2	Allograft	Squamous cell carcinoma, admixed with sarcoma and adenocarcinoma, poorly differentiated	Yes	Yes	Yes	No	No	5	4	9	Poorly	No	No
Pten-P53-MYC	Castrated	Gen.2	Allograft	Adenocarcinoma	Yes	No	No	No	No	4	4	8	Not specified	No	No
Pten-P53-APC	Intact	Gen.1	Subcut. Injection	Sarcoma, highly cellular	No	Yes	No	No	No	NA	NA	NA	Not specified	No	Yes
Pten-P53-APC	Intact	Gen.1	Subcut. Injection	Sarcoma, admixed with adenocarcinoma with occasional foci of squamous cell carcinoma	Yes	Yes	Yes	No	No	NA	NA	NA	Not specified	No	No
Pten-P53-APC	Intact	Gen.1	Subcut. Injection	Sarcoma with minimal admixed epithelial foci	No	Yes	No	No	No	NA	NA	NA	Not specified	No	No
Pten-P53-APC	Intact	Gen.2	Allograft	Sarcoma	No	Yes	No	No	No	NA	NA	NA	Not specified	No	No
Pten-P53-APC	Intact	Gen.2	Allograft	Sarcoma	No	Yes	No	No	No	NA	NA	NA	Not specified	No	No
Pten-P53-APC	Intact	Gen.2	Allograft	Sarcoma, highly cellular	No	Yes	No	No	No	NA	NA	NA	Not specified	No	Yes
Pten-P53-APC	Castrated	Gen.2	Allograft	Sarcoma, highly cellular	No	Yes	No	No	No	NA	NA	NA	Not specified	No	Yes
Pten-P53-APC	Castrated	Gen.2	Allograft	Sarcoma	No	Yes	No	No	No	NA	NA	NA	Not specified	No	No
Pten-P53-APC	Castrated	Gen.2	Allograft	Sarcoma, highly cellular, central necrosis	No	Yes	No	No	No	NA	NA	NA	Not specified	Yes	Yes
Pten-P53-RB1	Intact	Gen.1	Subcut. Injection	Sarcoma, highly cellular, with minimal admixed adenocarcinoma foci	Yes	Yes	No	No	No	3	4	7	Not specified	No	Yes
Pten-P53-RB1	Intact	Gen.1	Subcut. Injection	Sarcoma, highly cellular	No	Yes	No	No	No	NA	NA	NA	Not specified	No	Yes
Pten-P53-RB1	Intact	Gen.1	Subcut. Injection	Sarcoma, highly cellular	No	Yes	No	No	No	NA	NA	NA	Not specified	No	Yes
Pten-P53-RB1	Intact	Gen.2	Allograft	Sarcoma, highly cellular	No	Yes	No	No	No	NA	NA	NA	Not specified	No	Yes
Pten-P53-RB1	Intact	Gen.2	Allograft	Sarcoma, highly cellular	No	Yes	No	No	No	NA	NA	NA	Not specified	No	Yes
Pten-P53-RB1	Intact	Gen.2	Allograft	Sarcoma	No	Yes	No	No	No	NA	NA	NA	Not specified	No	No
Pten-P53-RB1	Castrated	Gen.2	Allograft	Sarcoma, highly cellular, central necrosis	No	Yes	No	No	No	NA	NA	NA	Not specified	Yes	Yes
Pten-P53-RB1	Castrated	Gen.2	Allograft	Sarcoma, highly cellular	No	Yes	No	No	No	NA	NA	NA	Not specified	No	Yes
Pten-P53-RB1	Castrated	Gen.2	Allograft	Sarcoma, highly cellular, central necrosis	No	Yes	No	No	No	NA	NA	NA	Not specified	Yes	Yes
Pten-P53-RB1-APC	Intact	Gen.1	Allograft	Adenocarcinoma, poorly differentiated, admixed with sarcoma, and foci of squamous differentiation	Yes	Yes	Yes	No	No	5	4	9	Poorly	No	No
Pten P53 RB1 APC	intact	Gen.1	Subcut. Injection	Sarcoma, areas of adenocarcinoma. Foci of chondro- and osteosarcoma	Yes	Yes	No	Yes	Yes	4	4	8	Poorly	No	No
Pten P53 RB1 APC	intact	Gen.1	Subcut. Injection	Sarcoma	No	Yes	No	No	No	N/A	N/A	N/A	Not specified	No	No
Pten-P53-RB1-APC	Intact	Gen.2	Allograft	Sarcoma, highly cellular, admixed with poorly differentiated adenocarcinoma	Yes	Yes	No	No	No	5	4	9	Poorly	No	Yes
Pten-P53-RB1-APC	Castrated	Gen.2	Allograft	Sarcoma, highly cellular	No	Yes	No	No	No	NA	NA	NA	Not specified	No	Yes
Pten P53 RB1 APC	intact	Gen.2	Allograft	Adenocarcinoma, admixed with ssc and sarcoma	Yes	Yes	Yes	No	No	4	4	8	Poorly	Yes	No
Pten P53 RB1 APC	intact	Gen.2	Allograft	Adenocarcinoma, malignant stroma	Yes	No	No	No	No	4	4	8	Poorly	Yes	No
Pten P53 RB1 APC	castrated	Gen.2	Allograft	Sarcoma, highly cellular	No	Yes	No	No	No	NA	NA	NA	Not specified	No	Yes
Pten P53 RB1 APC	castrated	Gen.2	Allograft	Sarcoma, highly cellular	No	Yes	No	No	No	NA	NA	NA	Not specified	No	Yes
Pten-P53-MYC-ERG	Intact	Gen.1	Allograft	Adenocarcinoma, poorly differentiated, with foci of squamous differentiation	Yes	No	Yes	No	No	4	4	8	Poorly	No	No
Pten-P53-MYC-ERG	Intact	Gen.1	Allograft	Adenocarcinoma, poorly differentiated, with foci of squamous differentiation	Yes	No	Yes	No	No	4	4	8	Poorly	No	No
Pten-P53-MYC-ERG	Intact	Gen.1	Allograft	Adenocarcinoma, poorly differentiated, with foci of squamous differentiation	Yes	No	Yes	No	No	4	4	8	Poorly	No	No
Pten-P53-MYC-ERG	Intact	Gen.2	Allograft	Adenocarcinoma, poorly differentiated, with extensive necrosis	Yes	No	No	No	No	5	4	9	Poorly	Yes	No
Pten-P53-MYC-ERG	Castrated	Gen.2	Allograft	Adenocarcinoma, poorly differentiated	Yes	No	No	No	No	5	4	9	Poorly	No	No
Pten P53 MYC ERG	Intact	Gen.2	Allograft	Adenocarcinoma with focal sarcomatoid differentation	Yes	Yes	No	No	No	4	4	8	Poorly	Yes	No
Pten P53 MYC ERG	Castrated	Gen.2	Allograft	Adenocarcinoma, mixed differentiated, undifferentaited sarcomatoid region, foci of chondrosarcoma	Yes	Yes	No	No	Yes	4	4	8	Poorly	Yes	No
Pten P53 MYC ERG	Castrated	Gen.2	Allograft	Adenocarcinoma, some foci of ssc, reactive stroma	Yes	No	Yes	No	No	4	4	8	Poorly	Yes	No
