## Supplementary Table 2 for "ProMPt: A modular preclinical platform for functional modelling of prostate cancer heterogeneity and therapeutic vulnerabilities"

### Sheet: Sheet1
Table S2. Gene signatures used in data analysis. Related to Figure 2, S2, 5, S8
ProMPt_AR			NEPC			Basal (Mouse)			Luminal (Mouse)			EMT			MSPC			Tang: CRPC-STEM			Tang: CRPC-WNT			Tang: CRPC-NEPC			Tang: CRPC-ARPC			Han: ARPC			Han: NEPC			Han: MSPC
gene_id	hgnc_symbol		gene_id	hgnc_symbol		gene_id	hgnc_symbol		gene_id	hgnc_symbol		gene_id	hgnc_symbol		gene_id	hgnc_symbol		gene_id	hgnc_symbol		gene_id	hgnc_symbol		gene_id	hgnc_symbol		gene_id	hgnc_symbol		gene_id	hgnc_symbol		gene_id	hgnc_symbol		gene_id	hgnc_symbol
ENSMUSG00000000739	SULT1A1		ENSMUSG00000020052	ASCL1		ENSMUSG00000001175	CALM1		ENSMUSG00000000303	CDH1		ENSMUSG00000019929	DCN		ENSMUSG00000001870	LTBP1		ENSMUSG00000005087	CD44		ENSMUSG00000000142	AXIN2		ENSMUSG00000004267	ENO2		ENSMUSG00000000385	TMPRSS2		ENSMUSG00000000385	TMPRSS2		ENSMUSG00000000632	SEZ6		ENSMUSG00000000386	MX1
ENSMUSG00000015787	ABO		ENSMUSG00000021194	CHGA		ENSMUSG00000001435	COL18A1		ENSMUSG00000000385	TMPRSS2		ENSMUSG00000021994	WNT5A		ENSMUSG00000003541	IER3		ENSMUSG00000046876	ATXN1		ENSMUSG00000006932	CTNNB1		ENSMUSG00000021194	CHGA		ENSMUSG00000015134	ALDH1A3		ENSMUSG00000001249	HPN		ENSMUSG00000000690	HOXB6		ENSMUSG00000001870	LTBP1
ENSMUSG00000017802	RETREG3		ENSMUSG00000027350	CHGB		ENSMUSG00000001507	ITGA3		ENSMUSG00000006411	NECTIN4		ENSMUSG00000024140	EPAS1		ENSMUSG00000004665	CNN2		ENSMUSG00000051397	TACSTD2		ENSMUSG00000024985	TCF7L2		ENSMUSG00000027350	CHGB		ENSMUSG00000024222	FKBP5		ENSMUSG00000001542	ELL2		ENSMUSG00000001025	S100A6		ENSMUSG00000003541	IER3
ENSMUSG00000018623	MMP7		ENSMUSG00000031144	SYP		ENSMUSG00000002980	BCAM		ENSMUSG00000006777	KRT23		ENSMUSG00000024238	ZEB1		ENSMUSG00000004698	HDAC9					ENSMUSG00000034177	RNF43		ENSMUSG00000027950	CHRNB2		ENSMUSG00000038400	PMEPA1		ENSMUSG00000001576	ERGIC1		ENSMUSG00000001901	KCNH6		ENSMUSG00000004665	CNN2
ENSMUSG00000019368	SEC14L4		ENSMUSG00000034701	NEUROD1		ENSMUSG00000008843	CLDN4		ENSMUSG00000018569	CLDN7		ENSMUSG00000024304	CDH2		ENSMUSG00000006356	CRIP2								ENSMUSG00000028546	ELAVL4		ENSMUSG00000046532	AR		ENSMUSG00000001773	FOLH1		ENSMUSG00000004099	DNMT1		ENSMUSG00000004698	HDAC9
ENSMUSG00000021238	ALDH6A1		ENSMUSG00000067071	HES6		ENSMUSG00000019761	KRT10		ENSMUSG00000018623	MMP7		ENSMUSG00000024563	SMAD2		ENSMUSG00000006360	CRIP1								ENSMUSG00000031144	SYP		ENSMUSG00000059042	KLK3		ENSMUSG00000003623	CROT		ENSMUSG00000004267	ENO2		ENSMUSG00000006356	CRIP2
ENSMUSG00000024136	DNASE1L2		ENSMUSG00000068154	INSM1		ENSMUSG00000019851	PERP		ENSMUSG00000020911	KRT19		ENSMUSG00000026193	FN1		ENSMUSG00000012519	MLKL								ENSMUSG00000032181	SCG3					ENSMUSG00000005533	IGF1R		ENSMUSG00000004631	SGCE		ENSMUSG00000006360	CRIP1
ENSMUSG00000024222	FKBP5		ENSMUSG00000074637	SOX2		ENSMUSG00000020758	ITGB4		ENSMUSG00000020912	KRT12		ENSMUSG00000026728	VIM		ENSMUSG00000015533	ITGA2								ENSMUSG00000057182	SCN3A					ENSMUSG00000006948	KLK4		ENSMUSG00000005470	ASF1B		ENSMUSG00000012519	MLKL
ENSMUSG00000024730	MS4A8					ENSMUSG00000022505	EMP2		ENSMUSG00000022596	SLURP1		ENSMUSG00000026872	ZEB2		ENSMUSG00000016918	SULF1														ENSMUSG00000008090	FGFRL1		ENSMUSG00000006191	CDKAL1		ENSMUSG00000015533	ITGA2
ENSMUSG00000025176	HOGA1					ENSMUSG00000023039	KRT7		ENSMUSG00000022598	PSCA		ENSMUSG00000031673	CDH11		ENSMUSG00000017754	PLTP														ENSMUSG00000012350	EHF		ENSMUSG00000006575	RUNDC3A		ENSMUSG00000016918	SULF1
ENSMUSG00000027030	STK39					ENSMUSG00000024421	LAMA3		ENSMUSG00000022636	ALCAM		ENSMUSG00000032402	SMAD3		ENSMUSG00000020641	RSAD2														ENSMUSG00000015053	GATA2		ENSMUSG00000007207	STX1A		ENSMUSG00000017754	PLTP
ENSMUSG00000028124	GCLM					ENSMUSG00000025064	COL17A1		ENSMUSG00000023041	KRT6B		ENSMUSG00000035799	TWIST1		ENSMUSG00000020758	ITGB4														ENSMUSG00000015653	STEAP2		ENSMUSG00000009376	MET		ENSMUSG00000020641	RSAD2
ENSMUSG00000030554	SYNM					ENSMUSG00000025809	ITGB1		ENSMUSG00000023043	KRT18		ENSMUSG00000042821	SNAI1		ENSMUSG00000020788	ATP2A3														ENSMUSG00000016757	TTLL12		ENSMUSG00000010021	KIF19		ENSMUSG00000020758	ITGB4
ENSMUSG00000031382	ASB11					ENSMUSG00000026479	LAMC2		ENSMUSG00000029086	PROM1					ENSMUSG00000021614	VCAN														ENSMUSG00000018604	TBX3		ENSMUSG00000010175	PROX1		ENSMUSG00000020788	ATP2A3
ENSMUSG00000032098	TREH					ENSMUSG00000026639	LAMB3		ENSMUSG00000031790	MMP15					ENSMUSG00000022139	MBNL2														ENSMUSG00000020023	TMCC3		ENSMUSG00000017057	IL13RA1		ENSMUSG00000021614	VCAN
ENSMUSG00000033960	JCAD					ENSMUSG00000027111	ITGA6		ENSMUSG00000033060	LMO7					ENSMUSG00000022150	DAB2														ENSMUSG00000020532	ACACA		ENSMUSG00000017734	DBNDD2		ENSMUSG00000022139	MBNL2
ENSMUSG00000039529	ATP8B1					ENSMUSG00000028108	ECM1		ENSMUSG00000034282	EVPL					ENSMUSG00000023008	FMNL3														ENSMUSG00000020646	MBOAT2		ENSMUSG00000019773	FBXO5		ENSMUSG00000022150	DAB2
ENSMUSG00000039775	DEFB4A					ENSMUSG00000028266	LMO4		ENSMUSG00000035775	KRT20					ENSMUSG00000023341	MX1														ENSMUSG00000021238	ALDH6A1		ENSMUSG00000020032	NUAK1		ENSMUSG00000023008	FMNL3
ENSMUSG00000047517	DMBT1					ENSMUSG00000028435	AQP3		ENSMUSG00000042747	KRTCAP2					ENSMUSG00000023927	SATB1														ENSMUSG00000021646	MCCC2		ENSMUSG00000020185	E2F7		ENSMUSG00000023927	SATB1
ENSMUSG00000049858	SUOX					ENSMUSG00000032012	NECTIN1		ENSMUSG00000045394	EPCAM					ENSMUSG00000024070	PRKD3														ENSMUSG00000021794	GLUD1		ENSMUSG00000020525	PPM1D		ENSMUSG00000024070	PRKD3
ENSMUSG00000050912	TMEM123					ENSMUSG00000034634	LY6D		ENSMUSG00000046352	GJB2					ENSMUSG00000024304	CDH2														ENSMUSG00000022061	NKX3-1		ENSMUSG00000020593	LPIN1		ENSMUSG00000024304	CDH2
ENSMUSG00000052430	BMPR1B					ENSMUSG00000035557	KRT17		ENSMUSG00000049382	KRT8					ENSMUSG00000024501	DPYSL3														ENSMUSG00000022346	MYC		ENSMUSG00000020598	NRCAM		ENSMUSG00000024501	DPYSL3
ENSMUSG00000055561	SPINK5					ENSMUSG00000036111	LMO1		ENSMUSG00000092586	LY6G6C					ENSMUSG00000024659	ANXA1														ENSMUSG00000023912	SLC25A27		ENSMUSG00000020658	EFR3B		ENSMUSG00000024659	ANXA1
ENSMUSG00000059325	HOPX					ENSMUSG00000036438	CALM2		ENSMUSG00000102439	FLG					ENSMUSG00000024998	PLCE1														ENSMUSG00000023913	PLA2G7		ENSMUSG00000020734	GRIN2C		ENSMUSG00000024998	PLCE1
ENSMUSG00000062609	KCNJ15					ENSMUSG00000040212	EMP3								ENSMUSG00000026463	ATP2B4														ENSMUSG00000023963	CYP39A1		ENSMUSG00000021028	MBIP		ENSMUSG00000026463	ATP2B4
ENSMUSG00000066687	ZBTB16					ENSMUSG00000041737	TMEM45B								ENSMUSG00000026494	KIF26B														ENSMUSG00000024125	ZG16B		ENSMUSG00000021071	TRIM9		ENSMUSG00000026494	KIF26B
ENSMUSG00000067704	WFDC13					ENSMUSG00000045545	KRT14								ENSMUSG00000026547	TAGLN2														ENSMUSG00000024215	SPDEF		ENSMUSG00000021194	CHGA		ENSMUSG00000026547	TAGLN2
ENSMUSG00000068079	TCF15					ENSMUSG00000046056	SBSN								ENSMUSG00000026672	OPTN														ENSMUSG00000024589	NEDD4L		ENSMUSG00000021314	AMPH		ENSMUSG00000026672	OPTN
ENSMUSG00000074715	CCL28					ENSMUSG00000046834	KRT1								ENSMUSG00000026728	VIM														ENSMUSG00000024799	TM7SF2		ENSMUSG00000021693	KIF2A		ENSMUSG00000026728	VIM
ENSMUSG00000076434	WFDC3					ENSMUSG00000050953	GJA1								ENSMUSG00000026946	NMI														ENSMUSG00000025037	MAOA		ENSMUSG00000021991	CACNA2D3		ENSMUSG00000026946	NMI
						ENSMUSG00000053797	KRT16								ENSMUSG00000027068	DHRS9														ENSMUSG00000025153	FASN		ENSMUSG00000022257	LAPTM4B		ENSMUSG00000027068	DHRS9
						ENSMUSG00000054146	KRT15								ENSMUSG00000027800	TM4SF1														ENSMUSG00000025372	BAIAP2		ENSMUSG00000022353	MTSS1		ENSMUSG00000027800	TM4SF1
						ENSMUSG00000057454	LYPD3								ENSMUSG00000028037	IFI44														ENSMUSG00000025521	TMEM192		ENSMUSG00000022951	RCAN1		ENSMUSG00000028037	IFI44
						ENSMUSG00000059668	KRT4								ENSMUSG00000028159	DAPP1														ENSMUSG00000025813	HOMER2		ENSMUSG00000022960	DONSON		ENSMUSG00000028159	DAPP1
						ENSMUSG00000060962	DMKN								ENSMUSG00000030020	PRICKLE2														ENSMUSG00000026003	ACADL		ENSMUSG00000024534	SNCAIP		ENSMUSG00000030020	PRICKLE2
						ENSMUSG00000061527	KRT5								ENSMUSG00000030220	ARHGDIB														ENSMUSG00000026303	MLPH		ENSMUSG00000024989	CEP55		ENSMUSG00000030220	ARHGDIB
						ENSMUSG00000067367	LYAR								ENSMUSG00000030560	CTSC														ENSMUSG00000027016	ZNF385B		ENSMUSG00000025790	SLCO3A1		ENSMUSG00000030560	CTSC
						ENSMUSG00000074199	KRTDAP								ENSMUSG00000030729	PGM2L1														ENSMUSG00000027227	SORD		ENSMUSG00000026335	PAM		ENSMUSG00000030729	PGM2L1
						ENSMUSG00000078657	CRNN								ENSMUSG00000030793	PYCARD														ENSMUSG00000027332	IVD		ENSMUSG00000026344	LYPD1		ENSMUSG00000030793	PYCARD
															ENSMUSG00000030930	CHST15														ENSMUSG00000027938	CREB3L4		ENSMUSG00000026475	RGS16		ENSMUSG00000030930	CHST15
															ENSMUSG00000031093	DOCK11														ENSMUSG00000028161	PPP3CA		ENSMUSG00000026825	DNM1		ENSMUSG00000031093	DOCK11
															ENSMUSG00000031207	MSN														ENSMUSG00000028273	PDLIM5		ENSMUSG00000026950	NEB		ENSMUSG00000031207	MSN
															ENSMUSG00000031246	SH3BGRL														ENSMUSG00000028456	UNC13B		ENSMUSG00000027115	KIF18A		ENSMUSG00000031246	SH3BGRL
															ENSMUSG00000031557	PLEKHA2														ENSMUSG00000030087	KLF15		ENSMUSG00000027330	CDC25B		ENSMUSG00000031557	PLEKHA2
															ENSMUSG00000031661	NKD1														ENSMUSG00000030935	ACSM3		ENSMUSG00000027342	PCNA		ENSMUSG00000031661	NKD1
															ENSMUSG00000032369	PLSCR1														ENSMUSG00000031028	TUB		ENSMUSG00000027469	TPX2		ENSMUSG00000032231	ANXA2
															ENSMUSG00000032690	OAS2														ENSMUSG00000031355	ARHGAP6		ENSMUSG00000027510	RBM38		ENSMUSG00000032372	PLSCR1
															ENSMUSG00000033685	UCP2														ENSMUSG00000031608	GALNT7		ENSMUSG00000027883	GPSM2		ENSMUSG00000032690	OAS2
															ENSMUSG00000034612	CHST11														ENSMUSG00000031642	SH3RF1		ENSMUSG00000027950	CHRNB2		ENSMUSG00000033685	UCP2
															ENSMUSG00000035274	TPBG														ENSMUSG00000031734	IRX3		ENSMUSG00000028212	CCNE2		ENSMUSG00000034612	CHST11
															ENSMUSG00000035493	TGFBI														ENSMUSG00000031758	CDYL2		ENSMUSG00000028551	CDKN2C		ENSMUSG00000035208	SLFN13
															ENSMUSG00000037129	TMPRSS13														ENSMUSG00000032528	VIPR1		ENSMUSG00000028832	STMN1		ENSMUSG00000035274	TPBG
															ENSMUSG00000037788	VOPP1														ENSMUSG00000032564	CPNE4		ENSMUSG00000029095	ABLIM2		ENSMUSG00000035493	TGFBI
															ENSMUSG00000038172	TTC39B														ENSMUSG00000032666	C1orf21		ENSMUSG00000029121	CRMP1		ENSMUSG00000037129	TMPRSS13
															ENSMUSG00000038305	SPATS2L														ENSMUSG00000032849	ABCC4		ENSMUSG00000029283	CDC7		ENSMUSG00000037788	VOPP1
															ENSMUSG00000039005	TLR4														ENSMUSG00000032883	ACSL3		ENSMUSG00000030225	DERA		ENSMUSG00000038172	TTC39B
															ENSMUSG00000039146	IFI44L														ENSMUSG00000033949	TRIM36		ENSMUSG00000031748	GNAO1		ENSMUSG00000038305	SPATS2L
															ENSMUSG00000040111	GRAMD1B														ENSMUSG00000034353	RAMP1		ENSMUSG00000031827	COTL1		ENSMUSG00000039005	TLR4
															ENSMUSG00000040483	XAF1														ENSMUSG00000036103	COLEC12		ENSMUSG00000031990	JAM3		ENSMUSG00000039146	IFI44L
															ENSMUSG00000040624	PLEKHG1														ENSMUSG00000036523	GREB1		ENSMUSG00000032740	CCDC88A		ENSMUSG00000040111	GRAMD1B
															ENSMUSG00000040659	EFHD2														ENSMUSG00000036885	ARHGEF26		ENSMUSG00000034799	UNC13A		ENSMUSG00000040483	XAF1
															ENSMUSG00000041390	MDFIC														ENSMUSG00000037138	AFF3		ENSMUSG00000036390	GADD45A		ENSMUSG00000040624	PLEKHG1
															ENSMUSG00000041827	OASL														ENSMUSG00000037379	SPON2		ENSMUSG00000036825	SSX2IP		ENSMUSG00000040659	EFHD2
															ENSMUSG00000041836	PTPRE														ENSMUSG00000037736	LIMCH1		ENSMUSG00000037579	KCNH3		ENSMUSG00000041390	MDFIC
															ENSMUSG00000041886	MACC1														ENSMUSG00000038400	PMEPA1		ENSMUSG00000037747	PHYHIPL		ENSMUSG00000041827	OASL
															ENSMUSG00000042784	MUC1														ENSMUSG00000038894	IRS2		ENSMUSG00000038700	HOXB5		ENSMUSG00000041836	PTPRE
															ENSMUSG00000044734	SERPINB1														ENSMUSG00000039450	DCXR		ENSMUSG00000038721	HOXB7		ENSMUSG00000041886	MACC1
															ENSMUSG00000047735	SAMD9L														ENSMUSG00000039579	GRIN3A		ENSMUSG00000039252	LGI2		ENSMUSG00000042784	MUC1
															ENSMUSG00000048612	MYOF														ENSMUSG00000039960	RHOU		ENSMUSG00000040118	CACNA2D1		ENSMUSG00000047735	SAMD9L
															ENSMUSG00000050335	LGALS3														ENSMUSG00000041119	PDE9A		ENSMUSG00000040268	PLEKHA1		ENSMUSG00000048612	MYOF
															ENSMUSG00000051243	ISLR2														ENSMUSG00000041911	DLX1		ENSMUSG00000041298	KATNAL1		ENSMUSG00000049807	ARHGAP23
															ENSMUSG00000054196	CTHRC1														ENSMUSG00000042195	SLC35F2		ENSMUSG00000042401	CRTAC1		ENSMUSG00000050335	LGALS3
															ENSMUSG00000054662	ANO9														ENSMUSG00000042510	C1orf116		ENSMUSG00000043004	GNG2		ENSMUSG00000051029	SERPINB1
															ENSMUSG00000055044	PDLIM1														ENSMUSG00000043648	PLD6		ENSMUSG00000043885	SLC36A4		ENSMUSG00000051243	ISLR2
															ENSMUSG00000055421	PCDH9														ENSMUSG00000045730	ADRB2		ENSMUSG00000044303	CDKN2A		ENSMUSG00000054196	CTHRC1
															ENSMUSG00000058056	PALLD														ENSMUSG00000046532	AR		ENSMUSG00000044365	CXXC4		ENSMUSG00000054662	ANO9
															ENSMUSG00000064140	TRIM38														ENSMUSG00000048277	SYNGR2		ENSMUSG00000045136	TUBB2B		ENSMUSG00000055044	PDLIM1
															ENSMUSG00000064246	CHI3L1														ENSMUSG00000048424	RANBP3L		ENSMUSG00000050751	PGBD5		ENSMUSG00000055421	PCDH9
															ENSMUSG00000072621	SLFN13														ENSMUSG00000048814	LONRF2		ENSMUSG00000052926	RNASEH2A		ENSMUSG00000058056	PALLD
															ENSMUSG00000075284	WIPF1														ENSMUSG00000050199	LGR4		ENSMUSG00000052981	UBE2QL1		ENSMUSG00000064140	TRIM38
															ENSMUSG00000079015	SERPINA1														ENSMUSG00000052430	BMPR1B		ENSMUSG00000053693	MAST1		ENSMUSG00000064246	CHI3L1
																														ENSMUSG00000054477	KCNN2		ENSMUSG00000055067	SMYD3		ENSMUSG00000072849	SERPINA1
																														ENSMUSG00000055980	IRS1		ENSMUSG00000055320	TEAD1		ENSMUSG00000075284	WIPF1
																														ENSMUSG00000057766	ANKRD29		ENSMUSG00000057706	MEX3B		ENSMUSG00000117975	ITPRIP
																														ENSMUSG00000058589	ANKS1B		ENSMUSG00000059791	NRM
																														ENSMUSG00000060002	CHPT1		ENSMUSG00000062098	BTBD3
																														ENSMUSG00000060716	PLEKHH1		ENSMUSG00000062444	AP3B2
																														ENSMUSG00000063652	SLC22A5		ENSMUSG00000063727	TNFRSF11B
																														ENSMUSG00000066441	RDH11		ENSMUSG00000067071	HES6
																														ENSMUSG00000066687	ZBTB16		ENSMUSG00000068923	SYT11
																														ENSMUSG00000070348	CCND1		ENSMUSG00000069171	NR2F1
																																	ENSMUSG00000069227	GPRIN1
																																	ENSMUSG00000070880	GAD1
																																	ENSMUSG00000072235	TUBA1A
																																	ENSMUSG00000073678	PGAP1
																																	ENSMUSG00000075588	HOXB2
																																	ENSMUSG00000092035	PEG10
																																	ENSMUSG00000096472	CDKN2D
