## Supplementary Table 3 for "ProMPt: A modular preclinical platform for functional modelling of prostate cancer heterogeneity and therapeutic vulnerabilities"

### Sheet: Sheet1
Table S3. List of publicly available models used in signature assessment. Related to Figure 2, and S2
Sample	GSM	GSE	Species	Type	Downloaded From
prostate: PARCB1 RNA-seq	GSM3321028	GSE118206	Human	Genetically Engineered Cell Line	https://www.ncbi.nlm.nih.gov/geo/download/?type=rnaseq_counts&acc=GSE118206&format=file&file=GSE118206_norm_counts_TPM_GRCh38.p13_NCBI.tsv.gz
prostate: PARCB2 RNA-seq	GSM3321029	GSE118206	Human	Genetically Engineered Cell Line	https://www.ncbi.nlm.nih.gov/geo/download/?type=rnaseq_counts&acc=GSE118206&format=file&file=GSE118206_norm_counts_TPM_GRCh38.p13_NCBI.tsv.gz
prostate: PARCB3 RNA-seq	GSM3321030	GSE118206	Human	Genetically Engineered Cell Line	https://www.ncbi.nlm.nih.gov/geo/download/?type=rnaseq_counts&acc=GSE118206&format=file&file=GSE118206_norm_counts_TPM_GRCh38.p13_NCBI.tsv.gz
prostate: PARCB5 RNA-seq	GSM3321031	GSE118206	Human	Genetically Engineered Cell Line	https://www.ncbi.nlm.nih.gov/geo/download/?type=rnaseq_counts&acc=GSE118206&format=file&file=GSE118206_norm_counts_TPM_GRCh38.p13_NCBI.tsv.gz
prostate: PARCB6 RNA-seq	GSM3321032	GSE118206	Human	Genetically Engineered Cell Line	https://www.ncbi.nlm.nih.gov/geo/download/?type=rnaseq_counts&acc=GSE118206&format=file&file=GSE118206_norm_counts_TPM_GRCh38.p13_NCBI.tsv.gz
prostate: PARCB8 RNA-seq	GSM3321033	GSE118206	Human	Genetically Engineered Cell Line	https://www.ncbi.nlm.nih.gov/geo/download/?type=rnaseq_counts&acc=GSE118206&format=file&file=GSE118206_norm_counts_TPM_GRCh38.p13_NCBI.tsv.gz
prostate: ACB1 RNA-seq	GSM3321045	GSE118206	Human	Genetically Engineered Cell Line	https://www.ncbi.nlm.nih.gov/geo/download/?type=rnaseq_counts&acc=GSE118206&format=file&file=GSE118206_norm_counts_TPM_GRCh38.p13_NCBI.tsv.gz
prostate: ACB2 RNA-seq	GSM3321046	GSE118206	Human	Genetically Engineered Cell Line	https://www.ncbi.nlm.nih.gov/geo/download/?type=rnaseq_counts&acc=GSE118206&format=file&file=GSE118206_norm_counts_TPM_GRCh38.p13_NCBI.tsv.gz
prostate: ACB3 RNA-seq	GSM3321047	GSE118206	Human	Genetically Engineered Cell Line	https://www.ncbi.nlm.nih.gov/geo/download/?type=rnaseq_counts&acc=GSE118206&format=file&file=GSE118206_norm_counts_TPM_GRCh38.p13_NCBI.tsv.gz
prostate: ACB4 RNA-seq	GSM3321048	GSE118206	Human	Genetically Engineered Cell Line	https://www.ncbi.nlm.nih.gov/geo/download/?type=rnaseq_counts&acc=GSE118206&format=file&file=GSE118206_norm_counts_TPM_GRCh38.p13_NCBI.tsv.gz
prostate: ACB5 RNA-seq	GSM3321049	GSE118206	Human	Genetically Engineered Cell Line	https://www.ncbi.nlm.nih.gov/geo/download/?type=rnaseq_counts&acc=GSE118206&format=file&file=GSE118206_norm_counts_TPM_GRCh38.p13_NCBI.tsv.gz
prostate: PACB3 RNA-seq	GSM3321051	GSE118206	Human	Genetically Engineered Cell Line	https://www.ncbi.nlm.nih.gov/geo/download/?type=rnaseq_counts&acc=GSE118206&format=file&file=GSE118206_norm_counts_TPM_GRCh38.p13_NCBI.tsv.gz
prostate: PACB5 RNA-seq	GSM3321053	GSE118206	Human	Genetically Engineered Cell Line	https://www.ncbi.nlm.nih.gov/geo/download/?type=rnaseq_counts&acc=GSE118206&format=file&file=GSE118206_norm_counts_TPM_GRCh38.p13_NCBI.tsv.gz
prostate: ARCB1 RNA-seq	GSM3321054	GSE118206	Human	Genetically Engineered Cell Line	https://www.ncbi.nlm.nih.gov/geo/download/?type=rnaseq_counts&acc=GSE118206&format=file&file=GSE118206_norm_counts_TPM_GRCh38.p13_NCBI.tsv.gz
prostate: ARCB4 RNA-seq	GSM3321055	GSE118206	Human	Genetically Engineered Cell Line	https://www.ncbi.nlm.nih.gov/geo/download/?type=rnaseq_counts&acc=GSE118206&format=file&file=GSE118206_norm_counts_TPM_GRCh38.p13_NCBI.tsv.gz
prostate: ARCB5 RNA-seq	GSM3321056	GSE118206	Human	Genetically Engineered Cell Line	https://www.ncbi.nlm.nih.gov/geo/download/?type=rnaseq_counts&acc=GSE118206&format=file&file=GSE118206_norm_counts_TPM_GRCh38.p13_NCBI.tsv.gz
prostate: ARCB6 RNA-seq	GSM3321057	GSE118206	Human	Genetically Engineered Cell Line	https://www.ncbi.nlm.nih.gov/geo/download/?type=rnaseq_counts&acc=GSE118206&format=file&file=GSE118206_norm_counts_TPM_GRCh38.p13_NCBI.tsv.gz
MSK PCa1	GSM5501248	GSE181374	Human	Organoid	https://www.ncbi.nlm.nih.gov/geo/download/?acc=GSE181374&format=file&file=GSE181374%5FallOrganoids%5Ftpm%2Ecsv%2Egz
MSK PCa2	GSM5501249	GSE181374	Human	Organoid	https://www.ncbi.nlm.nih.gov/geo/download/?acc=GSE181374&format=file&file=GSE181374%5FallOrganoids%5Ftpm%2Ecsv%2Egz
MSK PCa3	GSM5501250	GSE181374	Human	Organoid	https://www.ncbi.nlm.nih.gov/geo/download/?acc=GSE181374&format=file&file=GSE181374%5FallOrganoids%5Ftpm%2Ecsv%2Egz
MSK PCa4	GSM5501251	GSE181374	Human	Organoid	https://www.ncbi.nlm.nih.gov/geo/download/?acc=GSE181374&format=file&file=GSE181374%5FallOrganoids%5Ftpm%2Ecsv%2Egz
MSK PCa8	GSM5501255	GSE181374	Human	Organoid	https://www.ncbi.nlm.nih.gov/geo/download/?acc=GSE181374&format=file&file=GSE181374%5FallOrganoids%5Ftpm%2Ecsv%2Egz
MSK PCa9	GSM5501256	GSE181374	Human	Organoid	https://www.ncbi.nlm.nih.gov/geo/download/?acc=GSE181374&format=file&file=GSE181374%5FallOrganoids%5Ftpm%2Ecsv%2Egz
MSK PCa10	GSM5501257	GSE181374	Human	Organoid	https://www.ncbi.nlm.nih.gov/geo/download/?acc=GSE181374&format=file&file=GSE181374%5FallOrganoids%5Ftpm%2Ecsv%2Egz
MSK PCa11	GSM5501258	GSE181374	Human	Organoid	https://www.ncbi.nlm.nih.gov/geo/download/?acc=GSE181374&format=file&file=GSE181374%5FallOrganoids%5Ftpm%2Ecsv%2Egz
MSK PCa12	GSM5501259	GSE181374	Human	Organoid	https://www.ncbi.nlm.nih.gov/geo/download/?acc=GSE181374&format=file&file=GSE181374%5FallOrganoids%5Ftpm%2Ecsv%2Egz
MSK PCa13	GSM5501260	GSE181374	Human	Organoid	https://www.ncbi.nlm.nih.gov/geo/download/?acc=GSE181374&format=file&file=GSE181374%5FallOrganoids%5Ftpm%2Ecsv%2Egz
MSK PCa14	GSM5501261	GSE181374	Human	Organoid	https://www.ncbi.nlm.nih.gov/geo/download/?acc=GSE181374&format=file&file=GSE181374%5FallOrganoids%5Ftpm%2Ecsv%2Egz
MSK PCa15	GSM5501262	GSE181374	Human	Organoid	https://www.ncbi.nlm.nih.gov/geo/download/?acc=GSE181374&format=file&file=GSE181374%5FallOrganoids%5Ftpm%2Ecsv%2Egz
MSK PCa16	GSM5501263	GSE181374	Human	Organoid	https://www.ncbi.nlm.nih.gov/geo/download/?acc=GSE181374&format=file&file=GSE181374%5FallOrganoids%5Ftpm%2Ecsv%2Egz
MSK PCa17	GSM5501264	GSE181374	Human	Organoid	https://www.ncbi.nlm.nih.gov/geo/download/?acc=GSE181374&format=file&file=GSE181374%5FallOrganoids%5Ftpm%2Ecsv%2Egz
MSK PCa18	GSM5501265	GSE181374	Human	Organoid	https://www.ncbi.nlm.nih.gov/geo/download/?acc=GSE181374&format=file&file=GSE181374%5FallOrganoids%5Ftpm%2Ecsv%2Egz
MSK PCa19	GSM5501266	GSE181374	Human	Organoid	https://www.ncbi.nlm.nih.gov/geo/download/?acc=GSE181374&format=file&file=GSE181374%5FallOrganoids%5Ftpm%2Ecsv%2Egz
MSK PCa20	GSM5501267	GSE181374	Human	Organoid	https://www.ncbi.nlm.nih.gov/geo/download/?acc=GSE181374&format=file&file=GSE181374%5FallOrganoids%5Ftpm%2Ecsv%2Egz
MSK PCa22	GSM5501268	GSE181374	Human	Organoid	https://www.ncbi.nlm.nih.gov/geo/download/?acc=GSE181374&format=file&file=GSE181374%5FallOrganoids%5Ftpm%2Ecsv%2Egz
MSK PCa24	GSM5501269	GSE181374	Human	Organoid	https://www.ncbi.nlm.nih.gov/geo/download/?acc=GSE181374&format=file&file=GSE181374%5FallOrganoids%5Ftpm%2Ecsv%2Egz
PRECLH			Human	Cell Line	https://depmap.org/portal/data_page/?tab=allData&releasename=DepMap%20Public%2025Q3&filename=OmicsExpressionTPMLogp1HumanProteinCodingGenes.csv
VCAP			Human	Cell Line	https://depmap.org/portal/data_page/?tab=allData&releasename=DepMap%20Public%2025Q3&filename=OmicsExpressionTPMLogp1HumanProteinCodingGenes.csv
WPE1NA22			Human	Cell Line	https://depmap.org/portal/data_page/?tab=allData&releasename=DepMap%20Public%2025Q3&filename=OmicsExpressionTPMLogp1HumanProteinCodingGenes.csv
22RV1			Human	Cell Line	https://depmap.org/portal/data_page/?tab=allData&releasename=DepMap%20Public%2025Q3&filename=OmicsExpressionTPMLogp1HumanProteinCodingGenes.csv
BPH1			Human	Cell Line	https://depmap.org/portal/data_page/?tab=allData&releasename=DepMap%20Public%2025Q3&filename=OmicsExpressionTPMLogp1HumanProteinCodingGenes.csv
LNCAPCLONEFGC			Human	Cell Line	https://depmap.org/portal/data_page/?tab=allData&releasename=DepMap%20Public%2025Q3&filename=OmicsExpressionTPMLogp1HumanProteinCodingGenes.csv
MDAPCA2B			Human	Cell Line	https://depmap.org/portal/data_page/?tab=allData&releasename=DepMap%20Public%2025Q3&filename=OmicsExpressionTPMLogp1HumanProteinCodingGenes.csv
NCIH660			Human	Cell Line	https://depmap.org/portal/data_page/?tab=allData&releasename=DepMap%20Public%2025Q3&filename=OmicsExpressionTPMLogp1HumanProteinCodingGenes.csv
TRAMP-C1: Trampc1_1 Trampc1_2	GSM2102045	GSE79756	Mouse	Cell Line	https://www.ncbi.nlm.nih.gov/geo/query/acc.cgi?acc=GSM2102045
